# Precision digital mapping of endogenous and induced genomic DNA breaks by INDUCE-seq

**DOI:** 10.1101/2020.08.25.266239

**Authors:** Felix M Dobbs, Patrick van Eijk, Mick D Fellows, Luisa Loiacono, Roberto Nitsch, Simon H. Reed

## Abstract

Understanding how breaks form and are repaired in the genome depends on the accurate measurement of the frequency and position of DNA double strand breaks (DSBs). This is crucial for identification of a chemical’s DNA damage potential and for safe development of therapies, including genome editing technologies. Current DSB sequencing methods suffer from high background levels, the inability to accurately measure low frequency endogenous breaks and high sequencing costs. Here we describe INDUCE-seq, which overcomes these problems, detecting simultaneously the presence of low-level endogenous DSBs caused by physiological processes, and higher-level recurrent breaks induced by restriction enzymes or CRISPR-Cas nucleases. INDUCE-seq exploits an innovative NGS flow cell enrichment method, permitting the digital detection of breaks. It can therefore be used to determine the mechanism of DSB repair and to facilitate safe development of therapeutic genome editing. We discuss how the method can be adapted to detect other genomic features.
