## Supplementary data 1 for "Precision digital mapping of endogenous and induced genomic DNA breaks by INDUCE-seq"

### Sheet: r1r2
Supplementary Data 1. List of Cas9 on- and off-target sites identified by INDUCE-seq
INDUCE-seq identified on- and off-targets from r1 and r2 experiments				Break number at each time point (hours)						Breaks per million reads at each time point (hours)					Also found using (1 = yes, 0 = no)						Amplicon sequencing primers		Editing outcome at each time point (hours)						Editing outcome (Vakulskas et al. 2018)
Coord (GRCh37/hg19)	Sequence	Mismatch	Strand	Total breaks	0	7	12	24	30	0	7	12	24	30	CIRCLE-seq	Digenome-seq	GUIDE-seq	BLISS	HTGTS		rhAmpSeq Fwd	rhAmpSeq Rev	0	7	12	24	30		48
2:73160981-73161004	GAGTCCGAGCAGAAGAAGAANGG	0	+	971	74	474	277	89	57	23.34	43.5	30.22	26.8	12.19	1	1	1	1	1		AGGACAAAGTACAAACGGCAGAAGC	TTGCCCACCCTAGTCATTGGAGGT	0.07	13.05	27.81	45.37	66.5		94.891
5:45359060-45359083	GAGTTAGAGCAGAAGAAGAANGG	2	-	486	59	202	139	47	39	18.61	18.54	15.16	14.15	8.34	1	1	1	1	1		GAGTCTGACACCTTTTAAGATCTGACAG	GAAAACTCAAAGAAATGCCCAATCATTG	0	9.43	14.83	26.04	46.67		27.195
15:44109746-44109769	GAGTCTAAGCAGAAGAAGAANAG	3	+	48	3	28	9	5	3	0.95	2.57	0.98	1.51	0.64	1	1	1	1	1		AATGTGCTTCAACCCATCACGGCCT	CATCAGTGTTGGCTTTCACAAGGATG	0	0	0.77	0.52	2.04		6.624
6:9118792-9118815	ACGTCTGAGCAGAAGAAGAANGG	3	-	35	7	16	10	2	0	2.21	1.47	1.09	0.6	0	1	1	1	1	1		CACACCAGCAATGCTCTCGTCTT	CTTGGCCCTTCCTCTGTACTCTA	0	0	0	0	0		0
2:219845055-219845078	GAGGCCGAGCAGAAGAAAGANGG	3	+	25	2	5	10	3	5	0.63	0.46	1.09	0.9	1.07	1	1	1	1	1		AAAATCCTCCCCGGCTTAGGTAC	TCTCCCTATCCCTCACAAACCGTC	0	0	0	0.19	0.16		0.371
8:128801241-128801264	GAGTCCTAGCAGGAGAAGAANAG	3	+	15	1	7	4	2	1	0.32	0.64	0.44	0.6	0.21	1	1	1	1	1		GAAGACCAGACTCAGTAAAGCCTGGA	AAATCCTTCTTTAGGGCCCAGCTGT	0	0	0	0	0		0.118
5:9227145-9227168	AAGTCTGAGCACAAGAAGAANGG	3	+	13	2	7	1	1	2	0.63	0.64	0.11	0.3	0.43	1	1	1	1	1		GATGTAGTTCTGACATTCCTCCTGAG	TTTTGGTCAATATCTGAAAGGTTTATTTG	0	0	0	0	0.18		0.343
19:1438808-1438831	GAAGTAGAGCAGAAGAAGAANCG	5	+	13	6	3	4	0	0	1.89	0.28	0.44	0	0	1	1	0	0	0		AGATGGGTGTCGGGATCCCGCT	CCGCCCTTACTAGGACATGTCCA	0	0	0	0	0		0
5:146833183-146833206	GAGCCGGAGCAGAAGAAGGANGG	3	-	12	1	4	6	1	0	0.32	0.37	0.65	0.3	0	1	1	1	0	1		GGGATGTTCTTCTTGCCTTGGTAG	ACCATTCACTCCACCTGATCTCGG	0	0	0	0	0		0
3:95690179-95690202	TCATCCAAGCAGAAGAAGAANAG	5	-	12	4	6	0	0	2	1.26	0.55	0	0	0.43	1	1	1	0	0		TTTCCTAGCTATCTTAACACCTCCCTTTG	GAAACAAAGGCTAACCTGGTTAACAGTA	0	0	0	0	0		0
1:234492858-234492881	GAAGTAGAGCAGAAGAAGAANCG	5	-	11	6	5	0	0	0	1.89	0.46	0	0	0	1	1	0	0	0		CATCAGCTGTTCGTAGGACATGT	GGTTAGCCATTTACGCTCACATCT	0	0	0	0	0		0
1:151027591-151027614	TTCTCCAAGCAGAAGAAGAANAG	5	-	7	2	5	0	0	0	0.63	0.46	0	0	0	1	1	0	0	0		GAGTCAGGTGAACAAAATTCATTGGTTCC	TTCAGTGGTTTTGAAGACTCTTTTCCCTTC	0	0	0	0	0		0
X:53467704-53467727	GAGTCCGGGAAGGAGAAGAANGG	3	-	6	2	1	0	0	3	0.63	0.09	0	0	0.64	1	0	1	1	1		GAATAAAGGCGAGGAAGCGGGAGC	CTGTCTGCCTCTGACGACGAGCA	0	0	0	0	0		0
19:24250496-24250519	GAGTCCAAGCAGTAGAGGAANGG	3	-	5	0	2	3	0	0	0	0.18	0.33	0	0	1	1	0	0	0		TGACTTTTCTTTCTGGCTTGTCCTCTC	ATATTTGTAGGGTCCAGGCAAGAGAA	0	0	0	0	0		0
3:5031597-5031620	GAATCCAAGCAGGAGAAGAANGA	4	+	4	0	1	2	1	0	0	0.09	0.22	0.3	0	1	1	1	0	0		GGGAATAAACTTGTGCTTATTTGTTGGAAG	TGAATATGTTTTAAATTCTCCACAGTAAAAGAG	0	0	0	0	0		0
1:231750724-231750747	GAGTCAGAGCAAAAGAAGTANTG	4	+	3	1	2	0	0	0	0.32	0.18	0	0	0	1	1	0	0	0		CAAACTCTGGCTGTTTAGAAGGCTAGT	GGCCTGAAACCTCTGAGAATATGATTA	0	0	0	0	0		0
6:110491396-110491419	AAGTCAGAGCAGAAAAAGAGNGG	4	+	3	0	3	0	0	0	0	0.28	0	0	0	0	1	0	0	1		AGAGGCAAACTAGGACAACCACTTAC	CCGGTCTGAGTGATGGAAGGAACC	0	0	0	0	0		0
2:172374197-172374220	GAAGTAGAGCAGAAGAAGAANCG	5	-	3	0	3	0	0	0	0	0.28	0	0	0	1	1	0	0	0		CTCGTAGGACATGTCCAGCAGCT	TCCAGTATGCTGCTCTTCTGAGGA	0	0	0	0	0		0
1:33606473-33606496	GAGCCTGAGCAGAAGGAGAANGG	3	-	2	1	0	1	0	0	0.32	0	0.11	0	0	1	1	0	1	0		CTCTGAACTCTGTTGCCAGCAAAG	TGGATTCTGGTGTCTCCTCCTAC	0	0	0	0	0		0
14:48932102-48932125	GAGTCCCAGCAAAAGAAGAANAG	3	+	2	0	1	1	0	0	0	0.09	0.11	0	0	1	1	0	0	0		AAATTGAGTGTCTAGGAGTTGTGTGAC	TTCACCTAATTTGGGTAGTTTTTAGGCA	0	0	0	0	0		0
11:43747931-43747954	AAGCCCGAGCAAAGGAAGAANGG	4	+	2	0	2	0	0	0	0	0.18	0	0	0	1	1	0	0	1		AGATAGCCTCTCATTCCATAATCCAGGG	GAAATTGTGGGTAACTGTTTAGATGAGCC	0	0	0	0	0		0
14:43156800-43156823	GAGGCCAAGCAGAAAAAAAANGG	4	-	2	0	2	0	0	0	0	0.18	0	0	0	1	1	0	0	0		GCTCCTTTTAGCCACATCTGGAGTG	AGGGAATGCTAGAGAATGTCACAGCA	0	0	0	0	0		0
15:100292461-100292484	AAGTCCCGGCAGAGGAAGAANGG	4	+	2	0	2	0	0	0	0	0.18	0	0	0	1	1	1	1	0		TGGCATTTGAATAAAGTGTTAGGATTACAGGC	TGTCTGTCACATACATATGTACACACGCAA	0	0	0	0	0		0
1:59902174-59902197	GAGCCAGGGCAGAAGAAGAANGA	4	-	2	0	2	0	0	0	0	0.18	0	0	0	0	0	0	0	0		CCCTCATTGCATTTATCATGGTTGTAAC	GCAAATTCAGGAACTCTTCATTCACTTAC	0	0	0	0	0		0
17:78609059-78609082	GAGCCCGTGCAGAGGAAGAANGA	4	-	2	0	0	2	0	0	0	0	0.22	0	0	1	0	0	0	0		TTTCTCACTGCCCTGGTCCAAC	CAAAGCTGGCATCTGTCTCAGGA	0	0	0	0	0		0
3:63468110-63468133	AAGTTGGAGCAGGAGAAGAANGG	4	+	2	1	0	0	1	0	0.32	0	0	0.3	0	1	0	0	0	0		TCTAACATTATCTCACTCAGAAGCTCCATGT	GATTTCTTGCTAAATCCTAGAACAGTGGTTT	0	0	0	0	0		0
7:141972555-141972578	AAGTCCGGGCAAAAGAGGAANGG	4	-	2	0	0	1	1	0	0	0	0.11	0.3	0	1	1	0	0	0		CATGGTTCTCTTGCTTACCTGTGAT	CAGTTAGTTGGCTGAATAGGAAATGT	0	0	0	0	0		0
8:82733133-82733156	GAGTCAGAGAAGAGGAGGAANGG	4	-	2	0	1	0	1	0	0	0.09	0	0.3	0	0	0	0	0	0		CCCTTTAACACAGGGCAAATGCATA	TAAAAGCAGGGTACTTGTGCCTTGG	0	0	0	0	0		0
10:91416144-91416167	ATGTCCAAGCAGAAGAAGTCNGG	5	+	2	0	2	0	0	0	0	0.18	0	0	0	1	1	0	0	0		CAAGCTGCAAGTCTTGGTGTCTT	TGCACTGCCCTAGTCAAGGTTCT	0	0	0	0	0		0
16:73177721-73177744	TCTTCCGAGCTGAAGAAGAANAG	5	+	2	0	2	0	0	0	0	0.18	0	0	0	1	0	0	0	0		GAACTCACCTCTCTAATTCCGGCAAA	GTGACTTGAATAAACCCTCACCCTAG	0	0	0	0	0		0
2:216731830-216731853	GGGTCAGAGAAGGAGAAGATNGG	5	-	2	0	2	0	0	0	0	0.18	0	0	0	0	0	0	0	0		CATTTTCCTGGGTTCACAGCCTCC	CTGAGTGGCCCAATATAATCACAAGG	0	0	0	0	0		0
2:54284994-54285017	AAGGCAGAGCAGAGGAAGAGNGG	5	+	2	2	0	0	0	0	0.63	0	0	0	0	1	0	0	0	0		CTGAATATTTGGCAGTTTGTAAGGTGAATG	ACATTTACTACACCACATCTGTTTGGCAT	0	0	0	0	0		0
12:119985924-119985947	GACTCCTAGCAAAAGAAGAANGG	3	-	1	0	0	0	0	1	0	0	0	0	0.21	1	0	0	0	0		CCCATCCTTTGTCCCAATTCACTT	ATCCTGATTCACATGGGAAGGGGTA	0	0	0	0	0		0
1:225534266-225534289	GATTCCTACCAGAAGAAGAANGG	3	+	1	0	1	0	0	0	0	0.09	0	0	0	0	0	0	0	0		AGATAAACTTTGCTTCTCTTTTCGGCTTTG	AATGGACTTTTACTGAATCCGGAATAGTAAC	0	0	0	0	0		0
1:23720611-23720634	AAGTCCGAGGAGAGGAAGAANGG	3	-	1	0	1	0	0	0	0	0.09	0	0	0	1	1	1	1	1		GGTACTTCATGTCCGTGCTCTTGA	CACTTGGAGAGTCAGAGGTCACAA	0	0	0	0	0		0
15:61646860-61646883	AAGTCAGAGGAGAAGAAGAANGG	3	+	1	1	0	0	0	0	0.32	0	0	0	0	0	1	0	0	0		AGGCCAACTCATGACAGCATC	CAGCTTCCTGCAGTGAGAAAG	0	0	0	0	0		0
4:87256685-87256708	GAGTAAGAGAAGAAGAAGAANGG	3	-	1	1	0	0	0	0	0.32	0	0	0	0	1	1	0	0	0		GTAATGATTCTGCCTTAGAGTCCCAGGT	AGTACTATATTATTTATGGCAGGGCATGGG	0	0	0	0	0		0
10:5401770-5401793	TAATCCAATCAGAAGAAGAANGG	4	+	1	0	1	0	0	0	0	0.09	0	0	0	1	1	0	0	0		GGCTTAATATAATGGCAAACGGAGATCA	TCCAGTTATCAACATGTTGGCTGTTCT	0	0	0	0	0		0
10:58848711-58848734	GAGCACGAGCAAGAGAAGAANGG	4	+	1	0	1	0	0	0	0	0.09	0	0	0	1	1	1	0	0		AAACATGATGCTGGCATCTGCTGCA	TGGTGCTGTCCTCGATATAGTGAGTG	0	0	0	0	0		0
10:94423051-94423074	GAGTCCTAGTAGAAGAGAAANGG	4	-	1	0	1	0	0	0	0	0.09	0	0	0	0	0	0	0	0		CTAGTTGGAGTTCATTGAGCTTCTTGG	CAGAGACCTGTGGGACATTATCAAGT	0	0	0	0	0		0
11:26852512-26852535	GAGTATGAGCAGAAGTAGACNGG	4	+	1	0	1	0	0	0	0	0.09	0	0	0	0	0	0	0	0		GTCAAGCTGTGCATAAAAGGACTTGT	GTAACTGGAGCTGGATTTGACACAA	0	0	0	0	0		0
11:62365266-62365289	GAATCCAAGCAGAAGAAGAGNAG	4	-	1	1	0	0	0	0	0.32	0	0	0	0	1	1	0	0	1		CTCCATCTTCTGCTGGTTCCGATT	GGGAAAATGGGAACAGTTGGGAAG	0	0	0	0	0		0
12:104276937-104276960	GAGTCAGAGGAAAAGAAGAANGA	4	+	1	0	0	0	1	0	0	0	0	0.3	0	0	0	0	0	0		TAGCAGGTTGTGGGAGACAGGA	GACCCTCCTATCTGCTTCCCTTC	0	0	0	0	0		0
12:106646073-106646096	AAGTCCATGCAGAAGAGGAANGG	4	+	1	0	1	0	0	0	0	0.09	0	0	0	1	1	0	0	0		GGCCATTCTTTATAGTTTGACTCTGGAGA	TGAAAATGTCACATACTCATTCCTCAACC	0	0	0	0	0		0
13:31765208-31765231	AAGTCCCAGCCGAGGAAGAANGG	4	-	1	0	0	0	1	0	0	0	0	0.3	0	0	0	0	0	0		ACCAGAAGTCCTCAGGGCCCTG	AGGAAAGCTGTCTGGAGAGGCCA	0	0	0	0	0		0
1:35818885-35818908	TATACGGAGCAGAAGAAGAANGG	4	-	1	0	1	0	0	0	0	0.09	0	0	0	0	0	0	0	0		GGTTATTGTAGCTTCCTAAGTGGTCCT	AAGGAAGTCGTTAGAAGACTCTACAGAC	0	0	0	0	0		0
14:50538462-50538485	TAGTCCTAGCAAAAGCAGAANGG	4	-	1	0	1	0	0	0	0	0.09	0	0	0	1	0	0	0	0		N/A	N/A	0	0	0	0	0		0
14:70375672-70375695	GAGGCAGAGAAGAAGAAGAGNGG	4	-	1	1	0	0	0	0	0.32	0	0	0	0	0	0	0	0	0		TTTCAGTTTTGTTTCTCTTTCCTTGCCTC	TCACCATAGAGGACTTTAGAAGAGGTGA	0	0	0	0	0		0
15:91761953-91761976	GAGTCAGGGCAGAAGAAGAANAT	4	-	1	0	1	0	0	0	0	0.09	0	0	0	0	0	0	0	0		CCACCAAATTCCTGCCAAATAGTTCC	GGTAGCATCTGTGACTTCACTTGCAGT	0	0	0	0	0		0
16:85121027-85121050	CAGTCAGGGCAGAGGAAGAANGG	4	+	1	0	0	0	0	1	0	0	0	0	0.21	0	0	0	0	0		CACAGGACACCTCTCGTTCCATTT	AAAAGGATGCCACGTGACAGCCATT	0	0	0	0	0		0
18:7515889-7515912	GAAACCAAGCAGAAGAGGAANGG	4	+	1	0	1	0	0	0	0	0.09	0	0	0	0	0	0	0	0		GAGGTTGATGAAGTAAGGTCAGCATGT	GGCTTGAGATTTTGCATTTCTAACACAC	0	0	0	0	0		0
2:219824755-219824778	GCGTCCGCCAAGAAGAAGAANGG	4	+	1	0	1	0	0	0	0	0.09	0	0	0	0	0	0	0	0		CAAAGGCGAGAGCCGACTCAA	AGAAGGTTCTCGCGGTTGCGTT	0	0	0	0	0		0
2:230180651-230180674	TATTCAGAGCTGAAGAAGAANGG	4	+	1	0	1	0	0	0	0	0.09	0	0	0	0	0	0	0	0		CCTAGAAGTTGGGACTACTCAGCAGA	ATGCTAGTGCTAGCCTTCTGGCTTC	0	0	0	0	0		0
3:123771739-123771762	CATTCCTAGCAGAGGAAGAANGG	4	+	1	0	1	0	0	0	0	0.09	0	0	0	1	0	0	0	0		AGGAGATGATTGAATGGCATTTGGAAG	TCCTGAGAAAATCCAAGACCTCACAT	0	0	0	0	0		0
5:36616618-36616641	AAGTCTGAGGACAAGAAGAANGG	4	-	1	0	0	1	0	0	0	0	0.11	0	0	0	0	0	0	0		CACAACCAAGGTTTGAATTTCAAGACGG	AATAAGAAGTCTCTCGCTAACAGCCGGC	0	0	0	0	0		0
6:158029597-158029620	GAGCCCGGGCAGGAGAAGATNGG	4	+	1	0	0	0	1	0	0	0	0	0.3	0	0	0	0	0	0		AGCCAGGCACAGAGAGGAGAG	TCTCTGCCACACTGACTCACTC	0	0	0	0	0		0
6:167069776-167069799	GAGGCAGGGAAGAAGAAGAANGG	4	+	1	0	1	0	0	0	0	0.09	0	0	0	0	0	0	0	0		AAGGAAATCATTGACAGAGGGGTCTG	AGCATTTCCCAGACCATCGTCCT	0	0	0	0	0		0
7:149462283-149462306	CAGTCCGGGCAGAAGAAGGANCG	4	+	1	0	0	0	0	1	0	0	0	0	0.21	0	0	0	0	0		AGATTAGGCCGCGAGCCGAAG	ATCCGATCCNGTGGTGCCCCA	0	0	0	0	0		0
8:10048559-10048582	TAGTCTAAGCAGCAGAAGAANGG	4	-	1	1	0	0	0	0	0.32	0	0	0	0	1	0	0	0	0		CAGCATTAGTTTTCTGGTGTCTCATGA	GCCTAGATACTTCATCCATAAGCAGCTT	0	0	0	0	0		0
8:105164108-105164131	GAGCCCAAGAAGAAGAAGAANGA	4	+	1	0	0	0	0	1	0	0	0	0	0.21	1	1	0	0	0		AAAACAGCAGTAGGCCAAGACAATG	GACAGTTGTGCCAAACATGTAAAGA	0	0	0	0	0		0
8:109199391-109199414	GAGTCAGAGCAGAAGAAAGANGA	4	-	1	0	1	0	0	0	0	0.09	0	0	0	1	0	0	0	0		CATTGGTCCGCCGACTCATCT	GGAAACCCAGGCTGGTTCTTGT	0	0	0	0	0		0

### Sheet: r1
Supplementary Data 1. List of Cas9 on- and off-target sites identified by INDUCE-seq
INDUCE-seq identified on- and off-targets from r1 experiment				Break number at each time point (hours)						Breaks per million reads at each time point (hours)					Also found using (1 = yes, 0 = no)						Amplicon sequencing primers		Editing outcome at each time point (hours)						Editing outcome (Vakulskas et al. 2018)
Coord (GRCh37/hg19)	Sequence	Mismatch	Strand	Total breaks	0	7	12	24	30	0	7	12	24	30	CIRCLE-seq	Digenome-seq	GUIDE-seq	BLISS	HTGTS		rhAmpSeq Fwd	rhAmpSeq Rev	0	7	12	24	30		48
2:73160981-73161004	GAGTCCGAGCAGAAGAAGAANGG	0	+	420	40	195	108	36	41	27.69	38.39	25.83	27.05	14.86	1	1	1	1	1		AGGACAAAGTACAAACGGCAGAAGC	TTGCCCACCCTAGTCATTGGAGGT	0.13	13.47	26.98	35.49	61.88		94.891
5:45359060-45359083	GAGTTAGAGCAGAAGAAGAANGG	2	-	224	31	96	56	17	24	21.46	18.9	13.4	12.77	8.7	1	1	1	1	1		GAGTCTGACACCTTTTAAGATCTGACAG	GAAAACTCAAAGAAATGCCCAATCATTG	0	8.94	15.44	19.86	54.5		27.195
15:44109746-44109769	GAGTCTAAGCAGAAGAAGAANAG	3	+	27	1	17	4	3	2	0.69	3.35	0.96	2.25	0.73	1	1	1	1	1		AATGTGCTTCAACCCATCACGGCCT	CATCAGTGTTGGCTTTCACAAGGATG	0	0	0.71	0	2.15		6.624
6:9118792-9118815	ACGTCTGAGCAGAAGAAGAANGG	3	-	17	4	7	6	0	0	2.77	1.38	1.44	0	0	1	1	1	1	1		CACACCAGCAATGCTCTCGTCTT	CTTGGCCCTTCCTCTGTACTCTA	0	0	0	0	0		0
2:219845055-219845078	GAGGCCGAGCAGAAGAAAGANGG	3	+	9	2	2	3	0	2	1.38	0.39	0.72	0	0.73	1	1	1	1	1		AAAATCCTCCCCGGCTTAGGTAC	TCTCCCTATCCCTCACAAACCGTC	0	0	0	0	0		0.371
3:95690179-95690202	TCATCCAAGCAGAAGAAGAANAG	5	-	9	4	3	0	0	2	2.77	0.59	0	0	0.73	1	1	1	0	0		TTTCCTAGCTATCTTAACACCTCCCTTTG	GAAACAAAGGCTAACCTGGTTAACAGTA	0	0	0	0	0		0
8:128801241-128801264	GAGTCCTAGCAGGAGAAGAANAG	3	+	7	0	4	2	1	0	0	0.79	0.48	0.75	0	1	1	1	1	1		GAAGACCAGACTCAGTAAAGCCTGGA	AAATCCTTCTTTAGGGCCCAGCTGT	0	0	0	0	0		0.118
1:151027591-151027614	TTCTCCAAGCAGAAGAAGAANAG	5	-	5	2	3	0	0	0	1.38	0.59	0	0	0	1	1	0	0	0		GAGTCAGGTGAACAAAATTCATTGGTTCC	TTCAGTGGTTTTGAAGACTCTTTTCCCTTC	0	0	0	0	0		0
5:146833183-146833206	GAGCCGGAGCAGAAGAAGGANGG	3	-	4	0	2	2	0	0	0	0.39	0.48	0	0	1	1	1	0	1		GGGATGTTCTTCTTGCCTTGGTAG	ACCATTCACTCCACCTGATCTCGG	0	0	0	0	0		0
5:9227145-9227168	AAGTCTGAGCACAAGAAGAANGG	3	+	4	0	3	1	0	0	0	0.59	0.24	0	0	1	1	1	1	1		GATGTAGTTCTGACATTCCTCCTGAG	TTTTGGTCAATATCTGAAAGGTTTATTTG	0	0	0	0	0		0.343
X:53467704-53467727	GAGTCCGGGAAGGAGAAGAANGG	3	-	4	1	1	0	0	2	0.69	0.2	0	0	0.73	1	0	1	1	1		GAATAAAGGCGAGGAAGCGGGAGC	CTGTCTGCCTCTGACGACGAGCA	0	0	0	0	0		0
1:234492858-234492881	GAAGTAGAGCAGAAGAAGAANCG	5	-	4	2	2	0	0	0	1.38	0.39	0	0	0	1	1	0	0	0		CATCAGCTGTTCGTAGGACATGT	GGTTAGCCATTTACGCTCACATCT	0	0	0	0	0		0
19:1438808-1438831	GAAGTAGAGCAGAAGAAGAANCG	5	+	4	2	0	2	0	0	1.38	0	0.48	0	0	1	1	0	0	0		AGATGGGTGTCGGGATCCCGCT	CCGCCCTTACTAGGACATGTCCA	0	0	0	0	0		0
3:5031597-5031620	GAATCCAAGCAGGAGAAGAANGA	4	+	3	0	1	1	1	0	0	0.2	0.24	0.75	0	1	1	1	0	0		GGGAATAAACTTGTGCTTATTTGTTGGAAG	TGAATATGTTTTAAATTCTCCACAGTAAAAGAG	0	0	0	0	0		0
19:24250496-24250519	GAGTCCAAGCAGTAGAGGAANGG	3	-	2	0	1	1	0	0	0	0.2	0.24	0	0	1	1	0	0	0		TGACTTTTCTTTCTGGCTTGTCCTCTC	ATATTTGTAGGGTCCAGGCAAGAGAA	0	0	0	0	0		0
11:43747931-43747954	AAGCCCGAGCAAAGGAAGAANGG	4	+	2	0	2	0	0	0	0	0.39	0	0	0	1	1	0	0	1		AGATAGCCTCTCATTCCATAATCCAGGG	GAAATTGTGGGTAACTGTTTAGATGAGCC	0	0	0	0	0		0
16:73177721-73177744	TCTTCCGAGCTGAAGAAGAANAG	5	+	2	0	2	0	0	0	0	0.39	0	0	0	1	0	0	0	0		GAACTCACCTCTCTAATTCCGGCAAA	GTGACTTGAATAAACCCTCACCCTAG	0	0	0	0	0		0
2:54284994-54285017	AAGGCAGAGCAGAGGAAGAGNGG	5	+	2	2	0	0	0	0	1.38	0	0	0	0	1	0	0	0	0		CTGAATATTTGGCAGTTTGTAAGGTGAATG	ACATTTACTACACCACATCTGTTTGGCAT	0	0	0	0	0		0
1:23720611-23720634	AAGTCCGAGGAGAGGAAGAANGG	3	-	1	0	1	0	0	0	0	0.2	0	0	0	1	1	1	1	1		GGTACTTCATGTCCGTGCTCTTGA	CACTTGGAGAGTCAGAGGTCACAA	0	0	0	0	0		0
1:33606473-33606496	GAGCCTGAGCAGAAGGAGAANGG	3	-	1	1	0	0	0	0	0.69	0	0	0	0	1	1	0	1	0		CTCTGAACTCTGTTGCCAGCAAAG	TGGATTCTGGTGTCTCCTCCTAC	0	0	0	0	0		0
4:87256685-87256708	GAGTAAGAGAAGAAGAAGAANGG	3	-	1	1	0	0	0	0	0.69	0	0	0	0	1	1	0	0	0		GTAATGATTCTGCCTTAGAGTCCCAGGT	AGTACTATATTATTTATGGCAGGGCATGGG	0	0	0	0	0		0
11:62365266-62365289	GAATCCAAGCAGAAGAAGAGNAG	4	-	1	1	0	0	0	0	0.69	0	0	0	0	1	1	0	0	1		CTCCATCTTCTGCTGGTTCCGATT	GGGAAAATGGGAACAGTTGGGAAG	0	0	0	0	0		0
12:106646073-106646096	AAGTCCATGCAGAAGAGGAANGG	4	+	1	0	1	0	0	0	0	0.2	0	0	0	1	1	0	0	0		GGCCATTCTTTATAGTTTGACTCTGGAGA	TGAAAATGTCACATACTCATTCCTCAACC	0	0	0	0	0		0
1:231750724-231750747	GAGTCAGAGCAAAAGAAGTANTG	4	+	1	0	1	0	0	0	0	0.2	0	0	0	1	1	0	0	0		CAAACTCTGGCTGTTTAGAAGGCTAGT	GGCCTGAAACCTCTGAGAATATGATTA	0	0	0	0	0		0
1:35818885-35818908	TATACGGAGCAGAAGAAGAANGG	4	-	1	0	1	0	0	0	0	0.2	0	0	0	0	0	0	0	0		GGTTATTGTAGCTTCCTAAGTGGTCCT	AAGGAAGTCGTTAGAAGACTCTACAGAC	0	0	0	0	0		0
14:70375672-70375695	GAGGCAGAGAAGAAGAAGAGNGG	4	-	1	1	0	0	0	0	0.69	0	0	0	0	0	0	0	0	0		TTTCAGTTTTGTTTCTCTTTCCTTGCCTC	TCACCATAGAGGACTTTAGAAGAGGTGA	0	0	0	0	0		0
15:100292461-100292484	AAGTCCCGGCAGAGGAAGAANGG	4	+	1	0	1	0	0	0	0	0.2	0	0	0	1	1	1	1	0		TGGCATTTGAATAAAGTGTTAGGATTACAGGC	TGTCTGTCACATACATATGTACACACGCAA	0	0	0	0	0		0
1:59902174-59902197	GAGCCAGGGCAGAAGAAGAANGA	4	-	1	0	1	0	0	0	0	0.2	0	0	0	0	0	0	0	0		CCCTCATTGCATTTATCATGGTTGTAAC	GCAAATTCAGGAACTCTTCATTCACTTAC	0	0	0	0	0		0
16:85121027-85121050	CAGTCAGGGCAGAGGAAGAANGG	4	+	1	0	0	0	0	1	0	0	0	0	0.36	0	0	0	0	0		CACAGGACACCTCTCGTTCCATTT	AAAAGGATGCCACGTGACAGCCATT	0	0	0	0	0		0
3:63468110-63468133	AAGTTGGAGCAGGAGAAGAANGG	4	+	1	1	0	0	0	0	0.69	0	0	0	0	1	0	0	0	0		TCTAACATTATCTCACTCAGAAGCTCCATGT	GATTTCTTGCTAAATCCTAGAACAGTGGTTT	0	0	0	0	0		0
6:110491396-110491419	AAGTCAGAGCAGAAAAAGAGNGG	4	+	1	0	1	0	0	0	0	0.2	0	0	0	0	1	0	0	1		AGAGGCAAACTAGGACAACCACTTAC	CCGGTCTGAGTGATGGAAGGAACC	0	0	0	0	0		0
7:149462283-149462306	CAGTCCGGGCAGAAGAAGGANCG	4	+	1	0	0	0	0	1	0	0	0	0	0.36	0	0	0	0	0		AGATTAGGCCGCGAGCCGAAG	ATCCGATCCNGTGGTGCCCCA	0	0	0	0	0		0
8:10048559-10048582	TAGTCTAAGCAGCAGAAGAANGG	4	-	1	1	0	0	0	0	0.69	0	0	0	0	1	0	0	0	0		CAGCATTAGTTTTCTGGTGTCTCATGA	GCCTAGATACTTCATCCATAAGCAGCTT	0	0	0	0	0		0
8:109199391-109199414	GAGTCAGAGCAGAAGAAAGANGA	4	-	1	0	1	0	0	0	0	0.2	0	0	0	1	0	0	0	0		CATTGGTCCGCCGACTCATCT	GGAAACCCAGGCTGGTTCTTGT	0	0	0	0	0		0
8:82733133-82733156	GAGTCAGAGAAGAGGAGGAANGG	4	-	1	0	0	0	1	0	0	0	0	0.75	0	0	0	0	0	0		CCCTTTAACACAGGGCAAATGCATA	TAAAAGCAGGGTACTTGTGCCTTGG	0	0	0	0	0		0

### Sheet: r2
Supplementary Data 1. List of Cas9 on- and off-target sites identified by INDUCE-seq
INDUCE-seq identified on- and off-targets from r2 experiment				Break number at each time point (hours)						Breaks per million reads at each time point (hours)					Also found using (1 = yes, 0 = no)						Amplicon sequencing primers		Editing outcome at each time point (hours)						Editing outcome (Vakulskas et al. 2018)
Coord (GRCh37/hg19)	Sequence	Mismatch	Strand	Total breaks	0	7	12	24	30	0	7	12	24	30	CIRCLE-seq	Digenome-seq	GUIDE-seq	BLISS	HTGTS		rhAmpSeq Fwd	rhAmpSeq Rev	0	7	12	24	30		48
2:73160981-73161004	GAGTCCGAGCAGAAGAAGAANGG	0	+	551	34	279	169	53	16	19.7	47.96	33.89	26.64	8.34	1	1	1	1	1		AGGACAAAGTACAAACGGCAGAAGC	TTGCCCACCCTAGTCATTGGAGGT	0	12.62	28.65	55.24	71.13		94.891
5:45359060-45359083	GAGTTAGAGCAGAAGAAGAANGG	2	-	262	28	106	83	30	15	16.23	18.22	16.64	15.08	7.82	1	1	1	1	1		GAGTCTGACACCTTTTAAGATCTGACAG	GAAAACTCAAAGAAATGCCCAATCATTG	0	9.92	14.21	32.22	38.84		27.195
15:44109746-44109769	GAGTCTAAGCAGAAGAAGAANAG	3	+	21	2	11	5	2	1	1.16	1.89	1	1.01	0.52	1	1	1	1	1		AATGTGCTTCAACCCATCACGGCCT	CATCAGTGTTGGCTTTCACAAGGATG	0	0	0.83	1.03	1.94		6.624
6:9118792-9118815	ACGTCTGAGCAGAAGAAGAANGG	3	-	18	3	9	4	2	0	1.74	1.55	0.8	1.01	0	1	1	1	1	1		CACACCAGCAATGCTCTCGTCTT	CTTGGCCCTTCCTCTGTACTCTA	0	0	0	0	0		0
2:219845055-219845078	GAGGCCGAGCAGAAGAAAGANGG	3	+	16	0	3	7	3	3	0	0.52	1.4	1.51	1.56	1	1	1	1	1		AAAATCCTCCCCGGCTTAGGTAC	TCTCCCTATCCCTCACAAACCGTC	0	0	0	0.37	0.32		0.371
5:9227145-9227168	AAGTCTGAGCACAAGAAGAANGG	3	+	9	2	4	0	1	2	1.16	0.69	0	0.5	1.04	1	1	1	1	1		GATGTAGTTCTGACATTCCTCCTGAG	TTTTGGTCAATATCTGAAAGGTTTATTTG	0	0	0	0	0.35		0.343
19:1438808-1438831	GAAGTAGAGCAGAAGAAGAANCG	5	+	9	4	3	2	0	0	2.32	0.52	0.4	0	0	1	1	0	0	0		AGATGGGTGTCGGGATCCCGCT	CCGCCCTTACTAGGACATGTCCA	0	0	0	0	0		0
5:146833183-146833206	GAGCCGGAGCAGAAGAAGGANGG	3	-	8	1	2	4	1	0	0.58	0.34	0.8	0.5	0	1	1	1	0	1		GGGATGTTCTTCTTGCCTTGGTAG	ACCATTCACTCCACCTGATCTCGG	0	0	0	0	0		0
8:128801241-128801264	GAGTCCTAGCAGGAGAAGAANAG	3	+	8	1	3	2	1	1	0.58	0.52	0.4	0.5	0.52	1	1	1	1	1		GAAGACCAGACTCAGTAAAGCCTGGA	AAATCCTTCTTTAGGGCCCAGCTGT	0	0	0	0	0		0.118
1:234492858-234492881	GAAGTAGAGCAGAAGAAGAANCG	5	-	7	4	3	0	0	0	2.32	0.52	0	0	0	1	1	0	0	0		CATCAGCTGTTCGTAGGACATGT	GGTTAGCCATTTACGCTCACATCT	0	0	0	0	0		0
19:24250496-24250519	GAGTCCAAGCAGTAGAGGAANGG	3	-	3	0	1	2	0	0	0	0.17	0.4	0	0	1	1	0	0	0		TGACTTTTCTTTCTGGCTTGTCCTCTC	ATATTTGTAGGGTCCAGGCAAGAGAA	0	0	0	0	0		0
2:172374197-172374220	GAAGTAGAGCAGAAGAAGAANCG	5	-	3	0	3	0	0	0	0	0.52	0	0	0	1	1	0	0	0		CTCGTAGGACATGTCCAGCAGCT	TCCAGTATGCTGCTCTTCTGAGGA	0	0	0	0	0		0
3:95690179-95690202	TCATCCAAGCAGAAGAAGAANAG	5	-	3	0	3	0	0	0	0	0.52	0	0	0	1	1	1	0	0		TTTCCTAGCTATCTTAACACCTCCCTTTG	GAAACAAAGGCTAACCTGGTTAACAGTA	0	0	0	0	0		0
14:48932102-48932125	GAGTCCCAGCAAAAGAAGAANAG	3	+	2	0	1	1	0	0	0	0.17	0.2	0	0	1	1	0	0	0		AAATTGAGTGTCTAGGAGTTGTGTGAC	TTCACCTAATTTGGGTAGTTTTTAGGCA	0	0	0	0	0		0
X:53467704-53467727	GAGTCCGGGAAGGAGAAGAANGG	3	-	2	1	0	0	0	1	0.58	0	0	0	0.52	1	0	1	1	1		GAATAAAGGCGAGGAAGCGGGAGC	CTGTCTGCCTCTGACGACGAGCA	0	0	0	0	0		0
1:231750724-231750747	GAGTCAGAGCAAAAGAAGTANTG	4	+	2	1	1	0	0	0	0.58	0.17	0	0	0	1	1	0	0	0		CAAACTCTGGCTGTTTAGAAGGCTAGT	GGCCTGAAACCTCTGAGAATATGATTA	0	0	0	0	0		0
14:43156800-43156823	GAGGCCAAGCAGAAAAAAAANGG	4	-	2	0	2	0	0	0	0	0.34	0	0	0	1	1	0	0	0		GCTCCTTTTAGCCACATCTGGAGTG	AGGGAATGCTAGAGAATGTCACAGCA	0	0	0	0	0		0
17:78609059-78609082	GAGCCCGTGCAGAGGAAGAANGA	4	-	2	0	0	2	0	0	0	0	0.4	0	0	1	0	0	0	0		TTTCTCACTGCCCTGGTCCAAC	CAAAGCTGGCATCTGTCTCAGGA	0	0	0	0	0		0
6:110491396-110491419	AAGTCAGAGCAGAAAAAGAGNGG	4	+	2	0	2	0	0	0	0	0.34	0	0	0	0	1	0	0	1		AGAGGCAAACTAGGACAACCACTTAC	CCGGTCTGAGTGATGGAAGGAACC	0	0	0	0	0		0
7:141972555-141972578	AAGTCCGGGCAAAAGAGGAANGG	4	-	2	0	0	1	1	0	0	0	0.2	0.5	0	1	1	0	0	0		CATGGTTCTCTTGCTTACCTGTGAT	CAGTTAGTTGGCTGAATAGGAAATGT	0	0	0	0	0		0
10:91416144-91416167	ATGTCCAAGCAGAAGAAGTCNGG	5	+	2	0	2	0	0	0	0	0.34	0	0	0	1	1	0	0	0		CAAGCTGCAAGTCTTGGTGTCTT	TGCACTGCCCTAGTCAAGGTTCT	0	0	0	0	0		0
1:151027591-151027614	TTCTCCAAGCAGAAGAAGAANAG	5	-	2	0	2	0	0	0	0	0.34	0	0	0	1	1	0	0	0		GAGTCAGGTGAACAAAATTCATTGGTTCC	TTCAGTGGTTTTGAAGACTCTTTTCCCTTC	0	0	0	0	0		0
2:216731830-216731853	GGGTCAGAGAAGGAGAAGATNGG	5	-	2	0	2	0	0	0	0	0.34	0	0	0	0	0	0	0	0		CATTTTCCTGGGTTCACAGCCTCC	CTGAGTGGCCCAATATAATCACAAGG	0	0	0	0	0		0
12:119985924-119985947	GACTCCTAGCAAAAGAAGAANGG	3	-	1	0	0	0	0	1	0	0	0	0	0.52	1	0	0	0	0		CCCATCCTTTGTCCCAATTCACTT	ATCCTGATTCACATGGGAAGGGGTA	0	0	0	0	0		0
1:225534266-225534289	GATTCCTACCAGAAGAAGAANGG	3	+	1	0	1	0	0	0	0	0.17	0	0	0	0	0	0	0	0		AGATAAACTTTGCTTCTCTTTTCGGCTTTG	AATGGACTTTTACTGAATCCGGAATAGTAAC	0	0	0	0	0		0
1:33606473-33606496	GAGCCTGAGCAGAAGGAGAANGG	3	-	1	0	0	1	0	0	0	0	0.2	0	0	1	1	0	1	0		CTCTGAACTCTGTTGCCAGCAAAG	TGGATTCTGGTGTCTCCTCCTAC	0	0	0	0	0		0
15:61646860-61646883	AAGTCAGAGGAGAAGAAGAANGG	3	+	1	1	0	0	0	0	0.58	0	0	0	0	0	1	0	0	0		AGGCCAACTCATGACAGCATC	CAGCTTCCTGCAGTGAGAAAG	0	0	0	0	0		0
10:5401770-5401793	TAATCCAATCAGAAGAAGAANGG	4	+	1	0	1	0	0	0	0	0.17	0	0	0	1	1	0	0	0		GGCTTAATATAATGGCAAACGGAGATCA	TCCAGTTATCAACATGTTGGCTGTTCT	0	0	0	0	0		0
10:58848711-58848734	GAGCACGAGCAAGAGAAGAANGG	4	+	1	0	1	0	0	0	0	0.17	0	0	0	1	1	1	0	0		AAACATGATGCTGGCATCTGCTGCA	TGGTGCTGTCCTCGATATAGTGAGTG	0	0	0	0	0		0
10:94423051-94423074	GAGTCCTAGTAGAAGAGAAANGG	4	-	1	0	1	0	0	0	0	0.17	0	0	0	0	0	0	0	0		CTAGTTGGAGTTCATTGAGCTTCTTGG	CAGAGACCTGTGGGACATTATCAAGT	0	0	0	0	0		0
11:26852512-26852535	GAGTATGAGCAGAAGTAGACNGG	4	+	1	0	1	0	0	0	0	0.17	0	0	0	0	0	0	0	0		GTCAAGCTGTGCATAAAAGGACTTGT	GTAACTGGAGCTGGATTTGACACAA	0	0	0	0	0		0
12:104276937-104276960	GAGTCAGAGGAAAAGAAGAANGA	4	+	1	0	0	0	1	0	0	0	0	0.5	0	0	0	0	0	0		TAGCAGGTTGTGGGAGACAGGA	GACCCTCCTATCTGCTTCCCTTC	0	0	0	0	0		0
13:31765208-31765231	AAGTCCCAGCCGAGGAAGAANGG	4	-	1	0	0	0	1	0	0	0	0	0.5	0	0	0	0	0	0		ACCAGAAGTCCTCAGGGCCCTG	AGGAAAGCTGTCTGGAGAGGCCA	0	0	0	0	0		0
14:50538462-50538485	TAGTCCTAGCAAAAGCAGAANGG	4	-	1	0	1	0	0	0	0	0.17	0	0	0	1	0	0	0	0		N/A	N/A	0	0	0	0	0		0
15:100292461-100292484	AAGTCCCGGCAGAGGAAGAANGG	4	+	1	0	1	0	0	0	0	0.17	0	0	0	1	1	1	1	0		TGGCATTTGAATAAAGTGTTAGGATTACAGGC	TGTCTGTCACATACATATGTACACACGCAA	0	0	0	0	0		0
15:91761953-91761976	GAGTCAGGGCAGAAGAAGAANAT	4	-	1	0	1	0	0	0	0	0.17	0	0	0	0	0	0	0	0		CCACCAAATTCCTGCCAAATAGTTCC	GGTAGCATCTGTGACTTCACTTGCAGT	0	0	0	0	0		0
1:59902174-59902197	GAGCCAGGGCAGAAGAAGAANGA	4	-	1	0	1	0	0	0	0	0.17	0	0	0	0	0	0	0	0		CCCTCATTGCATTTATCATGGTTGTAAC	GCAAATTCAGGAACTCTTCATTCACTTAC	0	0	0	0	0		0
18:7515889-7515912	GAAACCAAGCAGAAGAGGAANGG	4	+	1	0	1	0	0	0	0	0.17	0	0	0	0	0	0	0	0		GAGGTTGATGAAGTAAGGTCAGCATGT	GGCTTGAGATTTTGCATTTCTAACACAC	0	0	0	0	0		0
2:219824755-219824778	GCGTCCGCCAAGAAGAAGAANGG	4	+	1	0	1	0	0	0	0	0.17	0	0	0	0	0	0	0	0		CAAAGGCGAGAGCCGACTCAA	AGAAGGTTCTCGCGGTTGCGTT	0	0	0	0	0		0
2:230180651-230180674	TATTCAGAGCTGAAGAAGAANGG	4	+	1	0	1	0	0	0	0	0.17	0	0	0	0	0	0	0	0		CCTAGAAGTTGGGACTACTCAGCAGA	ATGCTAGTGCTAGCCTTCTGGCTTC	0	0	0	0	0		0
3:123771739-123771762	CATTCCTAGCAGAGGAAGAANGG	4	+	1	0	1	0	0	0	0	0.17	0	0	0	1	0	0	0	0		AGGAGATGATTGAATGGCATTTGGAAG	TCCTGAGAAAATCCAAGACCTCACAT	0	0	0	0	0		0
3:5031597-5031620	GAATCCAAGCAGGAGAAGAANGA	4	+	1	0	0	1	0	0	0	0	0.2	0	0	1	1	1	0	0		GGGAATAAACTTGTGCTTATTTGTTGGAAG	TGAATATGTTTTAAATTCTCCACAGTAAAAGAG	0	0	0	0	0		0
3:63468110-63468133	AAGTTGGAGCAGGAGAAGAANGG	4	+	1	0	0	0	1	0	0	0	0	0.5	0	1	0	0	0	0		TCTAACATTATCTCACTCAGAAGCTCCATGT	GATTTCTTGCTAAATCCTAGAACAGTGGTTT	0	0	0	0	0		0
5:36616618-36616641	AAGTCTGAGGACAAGAAGAANGG	4	-	1	0	0	1	0	0	0	0	0.2	0	0	0	0	0	0	0		CACAACCAAGGTTTGAATTTCAAGACGG	AATAAGAAGTCTCTCGCTAACAGCCGGC	0	0	0	0	0		0
6:158029597-158029620	GAGCCCGGGCAGGAGAAGATNGG	4	+	1	0	0	0	1	0	0	0	0	0.5	0	0	0	0	0	0		AGCCAGGCACAGAGAGGAGAG	TCTCTGCCACACTGACTCACTC	0	0	0	0	0		0
6:167069776-167069799	GAGGCAGGGAAGAAGAAGAANGG	4	+	1	0	1	0	0	0	0	0.17	0	0	0	0	0	0	0	0		AAGGAAATCATTGACAGAGGGGTCTG	AGCATTTCCCAGACCATCGTCCT	0	0	0	0	0		0
8:105164108-105164131	GAGCCCAAGAAGAAGAAGAANGA	4	+	1	0	0	0	0	1	0	0	0	0	0.52	1	1	0	0	0		AAAACAGCAGTAGGCCAAGACAATG	GACAGTTGTGCCAAACATGTAAAGA	0	0	0	0	0		0
8:82733133-82733156	GAGTCAGAGAAGAGGAGGAANGG	4	-	1	0	1	0	0	0	0	0.17	0	0	0	0	0	0	0	0		CCCTTTAACACAGGGCAAATGCATA	TAAAAGCAGGGTACTTGTGCCTTGG	0	0	0	0	0		0
